# Autism_genepheno: Text mining of gene-phenotype associations reveals new phenotypic profiles of autism-associated genes

**DOI:** 10.1101/2021.03.24.436848

**Authors:** Sijie Li, Ziqi Guo, Jacob B. Ioffe, Yunfei Hu, Yi Zhen, Xin Zhou

## Abstract

Autism is a spectrum disorder with wide variation in type and severity of symptoms. Understanding gene–phenotype associations is vital to unravel the disease mechanisms and advance its diagnosis and treatment. To date, several databases have stored a large portion of gene–phenotype associations which are mainly obtained from genetic experiments. However, a large proportion of gene–phenotype associations are still buried in the autism-related literature and there are limited resources to investigate autism-associated gene-phenotype associations. Given the abundance of the autism-related literature, we were thus motivated to develop Autism_genepheno, a text mining pipeline to identify sentence-level mentions of autism-associated genes and phenotypes in literature through natural language processing methods. We have generated a comprehensive database of gene-phenotype associations in the last five years’ autism-related literature that can be easily updated as new literature becomes available. We have evaluated our pipeline through several different approaches, and we are able to rank and select top autism-associated genes through their unique and wide spectrum of phenotypic profiles, which could provide a unique resource for the diagnosis and treatment of autism. The data resources and the Autism_genpheno pipeline are available at: https://github.com/maiziezhoulab/Autism_genepheno.
