## Supplementary material for "Autism_genepheno: Text mining of gene-phenotype associations reveals new phenotypic profiles of autism-associated genes": Autism_genepheno_SupplementaryTable

Gene	sfari_label	Eccentricity	closnesscentrality	harmonicclosnesscentrality	betweenesscentrality
CASK	1	3	0.526786	0.590395	19.448268
SLC6A1	1	3	0.608247	0.683616	35.036823
SLC9A6	1	3	0.517544	0.584746	13.232179
AFF2	1	3	0.464567	0.519774	1.06321
ARX	1	3	0.567308	0.635593	35.088492
KCNB1	1	3	0.584158	0.661017	57.139484
MAGEL2	1	3	0.491667	0.539548	8.399428
GRIN2B	1	3	0.567308	0.635593	40.185094
ATRX	1	3	0.59	0.663842	82.452668
STXBP1	1	3	0.59	0.658192	41.744977
NSD1	1	3	0.491667	0.539548	4.270949
CHD7	1	3	0.561905	0.621469	56.563076
MEIS2	1	3	0.522124	0.581921	25.657399
NR4A2	1	3	0.546296	0.618644	29.341345
HIVEP2	1	4	0.36646	0.392655	0.623167
EBF3	1	3	0.567308	0.629944	46.581411
NF1	1	3	0.464567	0.497175	0.746078
MED13L	1	3	0.546296	0.601695	17.559786
VPS13B	1	3	0.531532	0.581921	17.343663
SCN1A	1	3	0.621053	0.700565	62.432226
ANKRD11	1	3	0.578431	0.652542	57.148504
TRAPPC9	2	3	0.567308	0.629944	46.056634
KCNJ10	2	3	0.526786	0.590395	11.57056
SCN9A	2	3	0.584158	0.655367	39.596108
GRIN2A	2	3	0.578431	0.652542	40.791668
CNTNAP2	2	2	0.59596	0.661017	63.885116
KDM6A	2	3	0.536364	0.601695	31.435449
NLGN4X	2	3	0.472	0.514124	4.483333
GABRB3	2	3	0.59596	0.666667	60.312769
ELP4	2	3	0.578431	0.646893	60.036648
DOCK8	2	3	0.522124	0.564972	43.706172
CACNA1E	2	3	0.584158	0.655367	45.888606
CHMP1A	2	3	0.495798	0.542373	6.522734
CHD1	3	3	0.517544	0.596045	37.479652
BTRC	3	3	0.460938	0.511299	4.195017
ERG	3	3	0.508621	0.562147	16.199136
GNAS	3	3	0.546296	0.618644	28.80103
KCNC1	3	3	0.578431	0.646893	21.7663
MTHFR	3	3	0.531532	0.587571	22.037467
KIF5C	3	3	0.567308	0.629944	36.055121
MAPK3	3	3	0.421429	0.449153	0.197917
ATP1A3	3	3	0.517544	0.573446	12.079975							9
KCTD13	3	3	0.531532	0.587571	31.928444
PLAUR	3	4	0.42446	0.45904	0
MAOA	3	3	0.479675	0.542373	8.239726
CLCN4	3	3	0.479675	0.525424	8.339216
RAB39B	3	3	0.513043	0.576271	15.775661
IMMP2L	3	3	0.44697	0.5	2.089626
STYK1	3	4	0.427536	0.467514	0.472222
UNC13A	3	3	0.567308	0.635593	39.593148
DPYD	3	3	0.513043	0.576271	19.37787
NTNG2	S	3	0.468254	0.522599	24.808474
HERC2	S	3	0.472	0.519774	5.590116
PHF8	S	3	0.546296	0.601695	25.149097
NTRK2	S	3	0.5	0.562147	9.793369
PIK3R2	S	3	0.495798	0.548023	15.218353
SYT1	S	3	0.572816	0.638418	20.017736
PAX6	S	3	0.504274	0.559322	10.302114
CACNA1A	S	3	0.584158	0.649718	34.870134
SNX14	S	3	0.59	0.658192	60.279056
